# Highly accurate prediction of broad-spectrum antiviral compounds with DeepAVC

**DOI:** 10.1101/2025.02.15.638408

**Authors:** Boming Kang, Yang Zhao, Xingyu Chen, Rui Fan, Fuping You, Qinghua Cui

**Affiliations:** Department of Biomedical Informatics, State Key Laboratory of Vascular Homeostasis and Remodeling, School of Basic Medical Sciences, Peking University, 38 Xueyuan Rd, Beijing, 100191, China; Institute of Systems Biomedicine, Beijing Key Laboratory of Tumor Systems Biology, Department of Microbiology & Infectious Disease Center, NHC Key Laboratory of Medical Immunology, Peking University Health Science Center, Peking University, Beijing, China; School of Sports Medicine, Wuhan Sports University, No. 461 Luoyu Rd. Wuchang District, Wuhan 430079, Hubei Province, China

## Abstract

Lethal viruses, such as HIV, pose a significant threat to human life, with each pandemic causing millions of fatalities globally. Small-molecule antiviral drugs provide an efficient and convenient approach to antiviral therapy by either inhibiting viral activity or activating the host immune system. However, conventional antiviral drug discovery is often labor-intensive and time-consuming due to the vast chemical space. Although some existing computational models mitigate this problem, there remains a lack of rapid and accurate method specifically designed for antiviral drug discovery. Here, we propose DeepAVC, a universal framework based on pre-trained large language models, for highly accurate broad-spectrum antiviral compounds discovery, including two models, DeepPAVC for phenotype-based prediction and DeepTAVC for target-based prediction. As a result, DeepAVC greatly outperforms other *in silico* methods. More importantly, in the top predictions, MNS and NVP-BVU972 were identified as novel compounds with promising broad-spectrum antiviral activities by *in vitro* experiments. Finally, DeepAVC demonstrates high interpretability, one of the bottlenecks of current AI methods, due to its ability of analyzing key functional groups of antiviral compounds and important binding sites on targets.
