## Supplemental Figure 7 for "Highly accurate prediction of broad-spectrum antiviral compounds with DeepAVC"

### Sheet: Sheet1
MHV_F	GAAAGGGACCCAAGCAGTCA
MHV_R	CAGGTGCAGACCTTCCAGAG
IAV_F	GGTGGTCCCAAGAGGGAAG
IAV_R	TATGCTGATTTGGCCCGCA
VSV_F	CAAGTCAAAATGCCCAAGAGTCACA
VSV_R	TTTCCTTGCATTGTTCTACAGATGG
HSV_F	CCATACCGACCACACCGACGA
HSV_R	CATACCGGAACGCACCACAC
qPCR EMCV F2	TGGCGGGTGCAAGTTCAGTG
qPCR EMCV R2	GGAGGAAGTGGGGGCTATGTTTAC
qPCR IAV-NP-mRNA-F	GATGGAAAGTGCAAGACCAGAAG
qPCR IAV-NP-mRNA-R	ATCGGAATCGCCTAGCTTC
